# Genetic Characterization of the *TAPBP* and Its Haplotypic Association with *BF2* in the Chicken Major Histocompatibility Complex

**DOI:** 10.64898/2026.04.20.719781

**Authors:** Roshani Fernando, Trisha Nicole Agulto, Eunjin Cho, Jaewon Kim, Andy van Hateren, Minjun Kim, Prabuddha Manjula, Jun Heon Lee

**Affiliations:** Department of Animal Science, Chungnam National University, Daejeon, 34134, Republic of Korea; Department of Animal Science, University of Peradeniya, Peradeniya, 20400, Sri Lanka; Centre for Immuno-Oncology, Nuffield Department of Medicine, University of Oxford, Oxford, OX3 7DQ, United Kingdom; Poultry Research Institute, National Institute of Animal Science, Rural Development Administration, Pyeongchang, 25342, Republic of Korea; Department of Animal Science, Uva Wellassa University, Badulla, 90000, Sri Lanka

**Keywords:** *TAPBP* (tapasin), MHC class I (*BF2*), Major Histocompatibility Complex (MHC), Co-evolution, Haplotype association, Avian Immunogenetics

## Abstract

*TAPBP* is a key chaperone of the peptide-loading complex that facilitates peptide loading onto major histocompatibility complex class I (MHC I) molecules. This study characterized *TAPBP* alleles in Korean Native Chickens (KNCs), identified novel variants, and evaluated haplotypic associations with *BF2*. Thirty-six samples representing six KNC lines were genotyped using LEI0258 and the MHC-B SNP panel, and individuals homozygous at both markers were classified into 16 groups. The same samples were subjected to Sanger sequencing of *TAPBP* exons 3-8. Sequences were assembled and aligned against MHC-B reference haplotypes and the Red Junglefowl reference. Additional comparisons with *“tapasin allele”* datasets enabled the identification of novel variants. Six novel nucleotide variants were detected across exons 3-6, including one nonsynonymous substitution in exon 4 (D251H). This residue corresponds to position Q265 in human *TAPBP* and lies adjacent to residues involved in MHC I interaction, suggesting potential functional relevance. Furthermore, *TAPBP* exhibited high haplotype diversity (Hd = 0.93) and moderate nucleotide diversity (π = 0.00892), with exon 5 showing the highest diversity (π = 0.01). B9 was the most frequent haplotype at the nucleotide level, whereas B6/B24 predominated at the amino acid level. Comparison with *BF2* data revealed haplotype-dependent pairing patterns: *BF2*-B9 consistently matched *TAPBP*-B9, whereas *BF2*-B6 was associated with distinct *TAPBP* nucleotide variants, indicating allelic diversification within a shared haplotypic background. Homozygosity at LEI0258 and the SNP panel corresponded with *TAPBP* homozygosity, supporting marker-based prediction. These findings highlight potential *BF2-TAPBP* associations and provide a foundation for understanding variation in MHC I peptide loading.
