## Supplementary Table 1 for "Genetic Characterization of the *TAPBP* and Its Haplotypic Association with *BF2* in the Chicken Major Histocompatibility Complex"

### Sheet: Supplementary file S1
	Supplementary Table S1. List of primers and corresponding PCR profiles
	Region	Primer Name	Sequence	Product Length (bp)	Primer Concentration	Tm (Celsius)	Extension Time	No. of Cycles	Amount of DNA
	R1	TAPBP_EX3_F	ATTAACCCCAAAATGACCCCATTACG	435	0.5uM	60	45s	35	1 ul
		TAPBP_EX3_R	GACATTGGGACACATGCAGAGG
	R2	TAPBP_EX4_F	TGTCTCCATGTCACTGTGTCC	1085	0.5uM	60	15s	30	1 ul
		TAPBP_EX4_R	ATCGGTCCCATATAGCCCATAG
	R3	TAPBP_EX5_F	GCATCATCCCATAGTTCACC	516	0.5uM	59.2	20s	30	1 ul
		TAPBP_EX5_R	CCTCAGACCCTCCTAACCA
	R4	TAPBP_EX6-8_F	GGAGGGTCTGAGGGACATCAGGA	647	0.5uM	65.5	15s	30	1 ul	Add 1.2% DMSO
		TAPBP_EX6-8_R	CTCCCACTGCTCCCACTGCTC
